# What Relative Neocortex Size Tells Us About Social Evolution

**DOI:** 10.1101/2025.11.26.690799

**Authors:** R.I.M. Dunbar

## Abstract

Primate evolution has been dominated above all by increases in brain size over time. Here I show that two separate pressures have been responsible for substantial changes in the major structural features of the primate brain. Lineages that have adopted pairliving are associated with a differential increase in the volume of the subcortical brain. This mainly reflects an increase in body size and a consequent need to invest in cerebellum size in order to manage large body masses in three-dimensional arboreal environments, a trend that continues through the great apes. The second trajectory is associated with a switch to group-living, and is associated with a progressive increase in neocortex volume. This seems to have occurred in three distinct waves corresponding to stepwise increases in social group size. These trends are not associated with phylogeny, but represent taxonomically mosaic evolution driven by individual species’ exposure to new kinds of habitats.
