## Supplementary material for "What Relative Neocortex Size Tells Us About Social Evolution": Data file

Primate dataset
species	body mass	brain volume	neocortex	cerebellum	neocortex	group size
	kg	cc	cc	cc	ratio
PanA	46	382.103	291.592	43.663	3.221619472	32
PanB	46	382.103	291.592	43.663	3.221619472	59
Homo	65	1251.85	1006.525	137.421	4.1028	154
Cercopithecus ascanius	3.4	70.564	49.933	5.828	2.420289855	31.3
Pongo		406.9	287.7			14
Miopithecus	1.2	37.776	26.427	3.374	2.328575205	37.3
Ateles geoffroyi	8	101.034	70.856	12.438	2.347935582	31
Lagothrix	5.2	95.503	65.873	11.268	2.22318596	31.8
Macaca mulatta	7.8	87.896	63.482	8.965	2.600229377	35.3
Papio anubis	25	190.957	140.142	18.683	2.757886451	39.9
Erythrocebus	7.8	103.167	77.141	8.738	2.963997541	34.8
Piliocolobus badius	7	73.818	50.906	8.648	2.221805168	34.1
Gorilla gorilla	105	470.359	341.444	69.249	2.648597913	13.5
Saimiri sciureus	0.66	22.572	15.541	2.26	2.210354146	23
Cercopithecus mitis	6.3	63.505	45.166	6.758	2.462838759	20.7
Nasalis larvatus	14	92.797	62.685	12.113	2.081728215	14.4
Cebus sp. [mean]	3.1	66.939	46.429	7.871	2.263725012	16.4
Lophocebus albigena	7.9	97.603	68.733	10.726	2.380775892	16.2
Eulemur fulvus	1.4	22.106	12.207	3.328	1.233154864	9.6
Alouatta [genus mean]	6.4	49.009	31.66	5.699	1.824889043	8.5
Pygathrix	7.5	72.53	48.763	8.0963	2.051710355	9
Varecia	3	29.713	15.293	4.286	1.060540915	6
Hylobates lar	5.7	97.505	65.8	12.078	2.075382432	4.5
Loris tardigradus	0.322	6.269	3.524	0.728	1.283788707	2.5
Nycticebus	0.8	11.755	6.192	1.31	1.113068488	2
Propithecus	3.48	25.194	13.17	3.957	1.095309381	6.5
Indri indri	6.25	36.285	20.114	5.504	1.24383155	3.1
Callithrix jacchus	0.28	7.241	4.371	0.757	1.522996516	9.5
Cheirogaleus medius	0.177	2.961	1.221	0.437	0.701724138	2.1
Perodictus potto	1.15	13.212	6.683	1.699	1.023587073	2
Galagoides demidorphii	0.081	3.203	1.568	0.413	0.959021407	2.8
Galago senegalensis	0.186	4.512	2.139	0.672	0.901390645	2.5
Microcebus	0.054	1.68	0.74	0.234	0.787234043	2.3
Saguinus oedipus	0.38	9.537	5.894	0.984	1.617897337	6
Callimico goeldi	0.48	10.51	6.476	1.24	1.605354487	8
Tarsius	0.125	3.393	1.768	0.428	1.088	2
Cheirogaleus major	0.45	6.373	2.938	0.947	0.855312955	1.4
Avahi occidentalis	0.86	9.124	4.443	1.383	0.949156163	2.5
Cebuella pygmaeus	0.14	4.302	2.535	0.468	1.434634975	4
Saguinus tamarin [=mystax]	0.34	9.569	5.883	1.061	1.596039067	7
Otolemur crassicaudatus	0.85	9.668	4.723	1.414	0.955106168	2.4
Lepilemur	0.915	7.175	3.282	1.165	0.843051631	2
Avahi lanige	1.285	9.798	4.813	1.489	0.965496489	2.5
Aotus trivirgatus	0.83	16.195	9.95	1.873	1.59327462	2.9
Callicebus moloch	0.9	17.944	11.163	1.622	1.646217372	3.5
Pithecia monachus	1.5	32.867	21.028	3.908	1.776163527	4.3
Daubentonia	2.8	42.611	22.127	6.461	1.080208944	1
